# Automated Spatially Targeted Optical Micro Proteomics (autoSTOMP) to determine protein complexity of subcellular structures

**DOI:** 10.1101/783340

**Authors:** Bocheng Yin, Roberto Mendez, Xiaoyu Zhao, Rishi Rahkit, Ku-Lung Hsu, Sarah E Ewald

**Affiliations:** Department of Microbiology, Immunology and Cancer Biology and the Carter Immunology Center, University of Virginia School of Medicine Charlottesville VA, USA; Department of Chemistry, University of Virginia, Charlottesville, VA, USA; Mitokinin Inc, 953 Indiana St, San Francisco, CA

## Abstract

Spatially Targeted Optical Micro Proteomics (STOMP) is a method to study region-specific protein complexity of a biological specimen. STOMP uses a confocal microscope to both visualize structures of interest and to tag the proteins within those structures by a photo-driven crosslinking reaction so that they can be affinity purified and identified by mass spectrometry^1^. STOMP has the potential to perform discovery proteomics on sub-cellular structures in a wide range of primary cells types and biopsy-scale tissue samples. However, two significant limitations have prevented the broad adoption of this technique by the scientific community. First, STOMP is performed across two software platforms written in different languages, which requires user operation at each field of view. Up to 48 hours of microscope time is necessary to tag sufficient protein (∼1 μg) for mass spectrometry making STOMP prohibitively time and labor-consuming for many researchers. Second, the original STOMP protocol uses a custom photo-crosslinker that limits the accessibility of the technique for some user. To liberate the user, we developed a protocol that automates communication between Zeiss Zen Black imaging software and FIJI image processing software using a customizable code in SikuliX. To fully automate STOMP (autoSTOMP), this protocol includes a tool to make tile array, autofocus and capture images of fields of view across the sample; as well as a method to modify the file that guides photo-tagging so that subsets of the structures of interest can be targeted. To make this protocol broadly accessible, we implemented a commercially available biotin-benzophenone crosslinker as well as a procedure to block endogenous biotin and purify tagged proteins using magnetic streptavidin beads. Here we demonstrate that autoSTOMP can efficiently label, purify and identify proteins that belong to structures measuring 1-2 μm in diameter using human foreskin fibroblasts or mouse bone marrow-derived dendritic cells infected with the protozoan parasite *Toxoplasma gondii* (*Tg*). The autoSTOMP platform can easily be adapted to address a range of research questions using Zeiss Zen Black microscopy systems and LC-MS protocols that are standard in many institutional research cores.
