## Supplementary material for "Automated Spatially Targeted Optical Micro Proteomics (autoSTOMP) to determine protein complexity of subcellular structures": Table S-2

### Sheet: INPUT>4
ProteinName	gene	SA-P_STOMP				SA-P_DARK				SA-P_STOMP:DARK	INPUT_STOMP				INPUT_DARK				INPUT_STOMP:DARK
		1	2	3	mean	1	2	3	mean	p-Value	1	2	3	mean	1	2	3	mean	p-Value
elongation factor 1-alpha (EF-1-ALPHA) putative	TGME49_294800	37	48	53	46	28	10	0	13	0.017512	12	16	30	19	25	6	7	13	0.232235
SAG-related sequence SRS29B	TGME49_233460	44	54	18	39	4	0	0	2	0.0357213	2	14	23	13	20	8	9	12	0.465706
dense granule protein GRA1	TGME49_270250	40	41	37	39	11	4	0	5	0.0020608	37	27	50	38	35	5	6	15	0.069403
heat shock protein HSP70	TGGT1_273760	35	42	41	39	7	2	0	3	0.000138425	10	33	36	26	32	8	16	19	0.259396
chaperonin protein BiP	TGME49_311720	38	45	24	36	8	3	0	4	0.0119575	8	36	42	29	45	11	30	29	0.5
protein disulfide isomerase	TGME49_211680	32	37	23	31	0	0	0	0	0.00868831	10	23	28	20	31	6	5	14	0.284447
heat shock protein HSP90	TGME49_288380	32	32	27	30	0	0	0	0	0.00150268	5	12	22	13	18	3	7	9	0.305919
rhoptry protein ROP2A	TGME49_215785	23	31	35	30	0	0	0	0	0.00692332	11	9	22	14	28	0	0	9	0.340227
SAG-related sequence SRS29B	TGGT1_233460	31	37	17	28	0	0	0	0	0.020531	2	0	17	6	0	0	0	0	0.179573
heat shock protein 90 putative	TGME49_244560	19	35	27	27	0	0	0	0	0.0140194	4	12	21	12	12	4	6	7	0.214911
heat shock protein HSP70	TGME49_273760	35	42	0	26	7	2	0	3	0.110469	10	33	36	26	32	8	16	19	0.259396
actin ACT1	TGME49_209030	18	30	29	26	6	2	0	3	0.00724308	6	33	39	26	47	5	21	24	0.460861
enolase 2	TGME49_268850	21	26	24	24	8	2	0	4	0.00198196	11	21	20	17	14	2	4	7	0.0480487
rhoptry protein ROP5	TGME49_308090	16	24	26	22	0	0	0	0	0.00937166	5	7	14	9	5	4	0	3	0.081731
lactate dehydrogenase LDH1	TGME49_232350	22	24	20	22	5	0	0	2	0.000489689	4	10	13	9	16	2	8	9	0.474463
dense granule protein GRA7	TGME49_203310	16	25	26	22	4	0	0	2	0.00609565	7	19	24	17	32	15	7	18	0.444726
rhoptry protein ROP8	TGME49_215775	18	23	20	20	0	0	0	0	0.00253369	10	9	15	11	18	0	0	6	0.236308
beta tubulin	TGME49_266960	19	22	19	20	0	0	0	0	0.00124533	9	13	12	11	9	0	2	4	0.0449993
14-3-3 protein	TGME49_263090	13	21	24	19	0	0	0	0	0.0138223	4	15	19	13	26	8	9	14	0.416366
fructose-1 6-bisphosphate aldolase	TGME49_236040	14	16	23	18	2	0	0	1	0.00996053	0	12	16	9	11	7	6	8	0.406273
calcium binding protein precursor putative	TGME49_229480	18	16	16	17	7	0	0	3	0.00955076	10	11	16	12	15	3	0	6	0.150591
cell division protein CDC48CY	TGME49_273090	15	20	12	16	0	0	0	0	0.0107351	2	5	7	5	4	0	5	3	0.236767
rhoptry protein ROP7	TGME49_295110	15	15	17	16	0	0	0	0	0.000902937	3	8	9	7	5	2	5	4	0.146683
dense granule protein GRA4	TGME49_310780	11	17	21	16	8	2	0	4	0.013798	6	12	15	11	9	4	2	5	0.0766232
glucose-6-phosphate 1-dehydrogenase	TGME49_294200	13	17	14	15	0	0	0	0	0.003324	4	7	7	6	7	2	2	4	0.154766
heat shock protein	TGME49_251780	15	14	12	14	2	0	0	1	0.000222115	4	11	13	9	8	2	3	4	0.106803
heat shock protein HSP60	TGME49_247550	10	17	15	14	2	0	0	1	0.00813011	2	4	10	5	4	0	5	3	0.233149
hypothetical protein	TGME49_275650	15	15	10	13	0	0	0	0	0.00763404	6	7	10	8	5	0	2	2	0.0246784
microneme protein MIC1	TGME49_291890	13	15	12	13	0	0	0	0	0.00217325	0	7	9	5	4	0	2	2	0.175359
glyceraldehyde-3-phosphate dehydrogenase GAPDH1	TGME49_289690	11	12	16	13	0	0	0	0	0.00676361	4	6	12	7	10	5	5	7	0.416092
omega secalin putative	TGME49_231960	13	13	11	12	0	0	0	0	0.00145455	6	3	8	6	4	0	0	1	0.0467104
dense granule protein GRA12	TGME49_288650	14	11	11	12	2	0	0	1	0.000667	4	11	9	8	11	4	8	8	0.457105
serine-threonine phosophatase 2C (PP2C)	TGME49_231850	10	14	12	12	2	0	0	1	0.00133247	4	8	15	9	5	5	2	4	0.128123
ATP synthase beta subunit ATP-B	TGME49_261950	12	12	11	12	0	0	0	0	0.000407664	7	11	11	10	10	0	4	5	0.110965
eukaryotic initiation factor-4A putative	TGME49_250770	10	11	11	11	0	0	0	0	0.000487569	3	3	7	4	8	0	4	4	0.453985
thioredoxin putative	TGME49_209950	10	11	9	10	0	0	0	0	0.00165838	4	4	6	5	2	0	0	1	0.00661786
microneme protein MIC3	TGME49_319560	8	9	12	10	4	0	0	2	0.00498347	0	11	14	8	11	6	4	7	0.398612
ribosomal protein RPS7	TGME49_239100	7	13	9	10	2	0	0	1	0.0124102	4	9	9	7	9	3	3	5	0.211157
alpha tubulin TUBA1	TGME49_316400	11	14	6	10	5	0	0	2	0.0222325	5	10	20	12	11	0	6	6	0.168678
acid phosphatase GAP50	TGME49_219320	12	12	7	10	0	0	0	0	0.0125208	2	5	7	5	6	0	3	3	0.251531
hypothetical protein	TGME49_215980	7	15	9	10	0	0	0	0	0.0250402	6	4	7	6	5	0	0	2	0.0614394
myosin light chain MLC1	TGME49_257680	8	9	10	9	0	0	0	0	0.002045	3	5	6	5	5	0	2	2	0.127869
actin	TGGT1_411760	5	9	13	9	17	3	0	7	0.356618	12	29	50	30	54	13	14	27	0.428928
histone H4	TGME49_239260	8	12	7	9	0	0	0	0	0.0138094	0	7	10	6	10	5	0	5	0.439892
DnaK family protein	TGME49_226830	6	9	9	8	0	0	0	0	0.00763406	0	7	6	4	3	0	2	2	0.175152
RNA recognition motif-containing protein	TGME49_321500	5	11	9	8	0	0	0	0	0.020999	2	6	9	6	6	2	0	3	0.163965
pyruvate kinase PyK1	TGME49_256760	9	9	6	8	0	0	0	0	0.00763405	0	4	9	4	3	3	0	2	0.236607
peroxiredoxin 6 putative	TGME49_309210	8	9	6	8	0	0	0	0	0.00648778	4	4	10	6	7	0	4	4	0.229319
phosphoglycerate mutase PGMII	TGME49_297060	6	11	6	8	0	0	0	0	0.0220764	0	7	9	5	5	2	4	4	0.30541
SAG-related sequence SRS34A	TGME49_271050	7	10	8	8	0	0	0	0	0.00550765	0	10	9	6	11	0	12	8	0.401461
RNA recognition motif-containing protein	TGME49_262620	6	11	5	7	0	0	0	0	0.0292435	0	6	8	5	7	0	6	4	0.461632
ribosomal protein RPS13	TGME49_270380	6	7	9	7	0	0	0	0	0.00707824	2	8	8	6	3	2	0	2	0.0750084
ribosomal protein RPS12	TGME49_205340	8	7	5	7	0	0	0	0	0.00852683	0	7	7	5	6	0	6	4	0.419558
NAC domain-containing protein	TGME49_205558	7	9	6	7	0	0	0	0	0.00707823	3	5	7	5	4	4	0	3	0.128885
EF-1 guanine nucleotide exchange domain-containing protein	TGME49_226410	4	6	7	6	3	0	0	1	0.0127659	3	4	8	5	5	2	5	4	0.308689
serpin (serine proteinase inhibitor) superfamily protein	TGME49_246130	6	6	6	6	0	0	0	0	1.14313e-28	2	6	5	4	2	0	0	1	0.0363087
GTP-binding nuclear protein ran/tc4	TGME49_248340	6	5	7	6	0	0	0	0	0.00456633	3	4	6	4	5	2	3	3	0.233804
NAC domain-containing protein	TGME49_257090	6	7	6	6	0	0	0	0	0.00137932	3	4	8	5	7	3	0	3	0.274946
dense granule protein GRA2	TGME49_227620	0	8	9	6	0	0	0	0	0.0924564	0	0	13	4	9	5	0	5	0.475623
ribosomal protein RPS8	TGME49_245460	4	6	5	5	0	0	0	0	0.00653625	0	6	8	5	4	0	5	3	0.297563
translation initiation factor eIF-5A putative	TGME49_251810	7	3	5	5	4	3	0	3	0.0924818	0	6	11	6	12	3	9	8	0.301883
cold-shock DNA-binding domain-containing protein	TGME49_320600	2	4	8	5	3	0	0	1	0.0817201	3	7	8	6	8	0	0	3	0.176638
cyclophilin	TGME49_221210	5	7	2	5	0	0	0	0	0.0423958	2	9	6	6	6	0	3	3	0.187592
ribosomal protein RPP2	TGME49_309810	3	7	5	5	0	0	0	0	0.0247069	2	5	6	4	9	5	0	5	0.457622
dense granule protein GRA5	TGME49_286450	0	2	12	5	4	0	0	2	0.235494	0	9	8	6	9	4	3	5	0.463665
lanp putative	TGME49_271810	4	4	3	4	0	0	0	0	0.00408171	2	4	7	4	3	0	2	2	0.103264
ribosomal protein RPS15	TGME49_213350	3	5	5	4	0	0	0	0	0.0114301	4	3	7	5	2	0	0	1	0.029494
histone H2A1	TGME49_261250	0	6	7	4	0	0	0	0	0.0929545	0	7	6	4	7	0	4	4	0.41704
histone H2AZ	TGME49_300200	0	3	5	3	0	0	0	0	0.103942	0	7	6	4	5	4	3	4	0.447412

### Sheet: SA-P>4 INPUT<4
ProteinName	gene	SA-P_STOMP				SA-P_DARK				SA-P_STOMP:DARK	INPUT_STOMP				INPUT_DARK				INPUT_STOMP:DARK
		1	2	3	mean	1	2	3	mean	p-Value	1	2	3	mean	1	2	3	mean	p-Value
translation elongation factor 2 family protein putative	TGME49_205470	26	34	29	30	2	0	0	1	0.00193857	0	4	5	3	6	0	0	2	0.356362
myosin A	TGME49_235470	21	20	23	21	0	0	0	0	0.000852309	0	5	5	3	4	0	0	1	0.202082
tryptophanyl-tRNA synthetase (TrpRS2)	TGME49_288360	16	26	20	21	0	0	0	0	0.00960171	0	3	3	2	2	0	0	1	0.168949
rhoptry protein ROP8	TGGT1_363030	14	18	19	17	0	0	0	0	0.00398867	0	6	0	2	16	3	0	6	0.24042
phosphofructokinase PFKII	TGME49_226960	14	17	10	14	0	0	0	0	0.0106548	0	0	2	1	0	0	0	0	0.211328
anonymous antigen-1 putative	TGME49_312630	13	15	12	13	0	0	0	0	0.00217325	0	0	0	0	0	0	0	0	1.45979e-05
phosphoglycerate kinase PGKI	TGME49_318230	13	13	13	13	0	0	0	0	5.18709e-30	2	5	4	4	5	0	2	2	0.242626
asparaginyl-tRNA synthetase (NOB+tRNA synthase)	TGME49_270510	10	13	12	12	0	0	0	0	0.00283289	0	3	3	2	4	0	3	2	0.420959
cytosolic tRNA-Ala synthetase	TGME49_219540	9	17	11	12	0	0	0	0	0.0179741	0	0	2	1	0	0	2	1	0.499996
SAG-related sequence SRS20A	TGME49_285870	9	15	9	11	0	0	0	0	0.015752	0	0	6	2	6	0	3	3	0.362514
alveolin domain containing intermediate filament IMC1	TGME49_231640	10	14	10	11	0	0	0	0	0.00677998	4	3	4	4	4	0	0	1	0.108829
adenine nucleotide translocator putative	TGME49_249900	8	15	10	11	0	0	0	0	0.0169985	0	5	4	3	4	0	4	3	0.438766
rhoptry protein ROP4	TGME49_295125	12	13	8	11	0	0	0	0	0.00937166	2	4	5	4	4	2	3	3	0.283286
rhoptry protein ROP9	TGME49_243730	10	11	10	10	2	0	0	1	0.000546089	0	3	7	3	6	3	5	5	0.296431
SAG-related sequence SRS29C	TGME49_233480	6	8	15	10	0	0	0	0	0.0356284	0	3	4	2	7	2	2	4	0.277543
leucyl aminopeptidase LAP	TGME49_290670	6	13	8	9	0	0	0	0	0.0247775	0	3	2	2	0	0	0	0	0.0996805
glutamate/leucine/phenylalanine/valine dehydrogenase family protein	TGME49_249390	8	11	9	9	0	0	0	0	0.00440538	0	0	2	1	0	0	0	0	0.211328
rhoptry neck protein RON5	TGME49_311470	3	12	11	9	0	0	0	0	0.046573	2	2	3	2	3	0	0	1	0.156638
subtilisin SUB1	TGME49_204050	8	9	9	9	0	0	0	0	0.00073801	0	3	5	3	0	0	3	1	0.202254
DEAD (Asp-Glu-Ala-Asp) box polypeptide DDX3X	TGME49_226250	6	10	10	9	0	0	0	0	0.0114301	0	0	0	0	0	0	0	0	1.45979e-05
rhoptry kinase family protein ROP40 (incomplete catalytic triad)	TGME49_291960	5	9	13	9	0	0	0	0	0.0299904	3	3	3	3	4	0	0	1	0.168868
ribosomal protein RPS3A	TGME49_232710	6	11	9	9	0	0	0	0	0.0134873	3	2	4	3	2	2	0	1	0.0666171
guanine nucleotide-binding protein	TGME49_216880	6	12	8	9	0	0	0	0	0.0195062	0	2	5	2	2	0	3	2	0.359443
ribosomal protein RPL4	TGME49_309120	9	11	7	9	0	0	0	0	0.00803266	0	5	4	3	7	0	2	3	0.499999
catalase	TGME49_232250	5	11	10	9	0	0	0	0	0.0214634	2	0	4	2	3	0	0	1	0.274557
adenosylhomocysteinase putative	TGME49_225050	9	11	7	9	0	0	0	0	0.00803266	2	3	4	3	2	2	0	1	0.0666171
ribosomal protein RPL18A	TGME49_262670	11	8	8	9	0	0	0	0	0.00606084	0	3	4	2	4	0	2	2	0.425628
FUSE-binding protein 2 / KH-type splicing regulatory protein	TGME49_216670	5	7	13	8	0	0	0	0	0.0370371	0	3	5	3	3	0	2	2	0.297096
microneme protein MIC4	TGME49_208030	9	7	9	8	2	0	0	1	0.000622054	0	2	3	2	4	3	3	3	0.095398
microneme protein MIC2	TGME49_201780	7	9	8	8	2	0	0	1	0.000623348	0	4	4	3	2	2	2	2	0.333336
DnaK family protein	TGME49_219310	7	7	9	8	0	0	0	0	0.00373838	0	0	0	0	2	0	0	1	0.211322
PDI family protein	TGME49_232410	8	11	6	8	0	0	0	0	0.0145403	0	6	5	4	5	0	2	2	0.301737
ribosomal protein RPS4	TGME49_207440	8	8	7	8	0	0	0	0	0.000942508	0	0	0	0	0	0	0	0	1.45979e-05
alkyl hydroperoxide reductase/ Thiol specific antioxidant/ Mal allergen putative	TGME49_217890	9	11	5	8	0	0	0	0	0.020999	0	2	2	1	2	0	2	1	0.499996
elongation factor 1-gamma putative	TGME49_300140	8	9	6	8	0	0	0	0	0.00648778	0	0	2	1	0	0	0	0	0.211328
profilin PRF	TGME49_293690	7	11	6	8	3	0	0	1	0.0121846	0	5	5	3	4	3	3	3	0.499998
peptidyl-prolyl cis-trans isomerase	TGME49_283850	3	10	7	7	0	0	0	0	0.0406849	0	3	3	2	6	0	2	3	0.381434
threonyl-tRNA synthetase family protein	TGME49_300260	4	8	8	7	0	0	0	0	0.0188748	0	0	3	1	0	0	0	0	0.211327
rhoptry neck protein RON3	TGME49_223920	6	9	7	7	0	0	0	0	0.00707823	0	0	0	0	0	0	0	0	1.45979e-05
domain K- type RNA binding proteins family protein	TGME49_235930	8	6	8	7	0	0	0	0	0.00408171	0	2	0	1	2	0	2	1	0.259256
aconitate hydratase ACN/IRP	TGME49_226730	5	8	9	7	0	0	0	0	0.0129119	0	2	0	1	0	0	0	0	0.211328
prolyl-tRNA synthetase (ProRS)	TGME49_219850	7	8	5	7	0	0	0	0	0.00852683	0	0	0	0	0	0	0	0	1.45979e-05
triose-phosphate isomerase TPI-I	TGME49_225930	6	8	6	7	0	0	0	0	0.00492624	2	4	5	4	6	0	2	3	0.323832
rhoptry neck protein RON4	TGME49_229010	5	9	6	7	0	0	0	0	0.0154985	0	0	0	0	0	0	0	0	1.45979e-05
ribosomal protein RPL8	TGME49_204020	9	8	4	7	0	0	0	0	0.0222335	0	6	5	4	4	3	0	2	0.292051
nucleoside diphosphate kinase putative	TGME49_295350	5	9	7	7	0	0	0	0	0.0130742	0	5	5	3	3	5	0	3	0.389159
clathrin heavy chain putative	TGME49_290950	7	5	6	6	0	0	0	0	0.00456632	0	0	0	0	0	0	0	0	1.45979e-05
ribosomal protein RPL7A	TGME49_261570	4	7	7	6	0	0	0	0	0.0133358	0	0	6	2	2	2	0	1	0.388451
dense granule protein GRA9	TGME49_251540	7	8	4	6	0	0	0	0	0.0170879	0	5	0	2	0	0	4	1	0.441905
calcium-dependent protein kinase CDPK1	TGME49_301440	7	7	4	6	0	0	0	0	0.0133358	0	0	2	1	0	0	0	0	0.211328
glyceraldehyde-3-phosphate dehydrogenase GAPDH2	TGME49_269190	8	3	7	6	0	0	0	0	0.0295626	0	2	0	1	2	0	0	1	0.499996
Hsp70 interacting protein HIP	TGME49_232660	3	6	8	6	0	0	0	0	0.029949	2	2	4	3	3	0	0	1	0.123807
RNA recognition motif-containing protein	TGME49_291930	5	7	6	6	0	0	0	0	0.00456632	0	2	3	2	2	0	3	2	0.499997
hypothetical protein	TGME49_217680	6	6	7	6	0	0	0	0	0.00137932	0	0	2	1	0	0	0	0	0.211328
nucleosome assembly protein (nap) protein	TGME49_244110	6	4	7	6	0	0	0	0	0.0116878	2	4	5	4	7	2	0	3	0.394657
nuclear factor NF3	TGME49_260440	7	6	4	6	0	0	0	0	0.0116878	0	5	5	3	5	2	2	3	0.436947
rhoptry neck protein RON2	TGME49_300100	5	5	8	6	0	0	0	0	0.0133358	0	0	0	0	0	0	0	0	1.45979e-05
alveolin domain containing intermediate filament IMC4	TGME49_231630	3	8	8	6	0	0	0	0	0.0313997	0	0	4	1	4	2	0	2	0.362513
rhoptry neck protein RON8	TGME49_306060	4	7	6	6	0	0	0	0	0.0116878	0	0	0	0	0	0	0	0	1.45979e-05
glucose-6-phosphate 1-dehydrogenase	c("TGME49_294620", "TGME49_278830", "TGME49_216970")	3	6	8	6	0	0	0	0	0.029949	0	0	0	0	0	0	0	0	1.45979e-05
prolyl endopeptidase	TGME49_286120	6	7	4	6	0	0	0	0	0.0116878	0	0	0	0	0	0	0	0	1.45979e-05
hypothetical protein	TGME49_297070	7	7	5	6	0	0	0	0	0.00544977	0	2	2	1	0	0	0	0	0.0917528
PEP-carboxykinase I	TGME49_289650	5	8	5	6	0	0	0	0	0.0133358	0	0	0	0	0	0	0	0	1.45979e-05
glycyl-tRNA synthetase	TGME49_256990	4	8	5	6	0	0	0	0	0.0210793	0	0	0	0	0	0	0	0	1.45979e-05
leucyl-tRNA synthetase	TGME49_292080	7	5	6	6	0	0	0	0	0.00456632	0	0	0	0	0	0	0	0	1.45979e-05
nudix -type motif 9 isoform a family protein	TGME49_247220	4	8	6	6	0	0	0	0	0.0175494	0	0	2	1	2	0	0	1	0.499996
isocitrate dehydrogenase	TGME49_313140	5	7	6	6	0	0	0	0	0.00456632	0	3	3	2	0	0	0	0	0.0917524
dense granule protein GRA6	TGME49_275440	3	5	9	6	0	0	0	0	0.0423755	0	0	7	2	3	0	2	2	0.404659
rhoptry protein ROP17	TGME49_258580	8	5	4	6	0	0	0	0	0.0210793	0	0	0	0	0	0	0	0	1.45979e-05
DEAD (Asp-Glu-Ala-Asp) box polypeptide DDX39	TGME49_216860	7	4	7	6	0	0	0	0	0.0133358	0	2	0	1	0	0	0	0	0.211328
ribosomal protein RPL6	TGME49_313390	7	6	6	6	0	0	0	0	0.00137932	2	3	5	3	4	0	0	1	0.144319
SAG-related sequence SRS57	TGME49_308020	7	8	4	6	0	0	0	0	0.0170879	3	0	3	2	2	0	0	1	0.168949
ribosomal protein RPL13A	TGME49_292130	7	8	4	6	0	0	0	0	0.0170879	0	6	3	3	3	0	2	2	0.271205
actin depolymerizing factor ADF	TGME49_220400	4	8	7	6	0	0	0	0	0.0170879	2	4	4	3	2	0	0	1	0.0237106
RNA recognition motif-containing protein	TGME49_264610	5	7	5	6	0	0	0	0	0.00677999	2	4	4	3	6	0	0	2	0.290659
peptidase M16 inactive domain-containing protein	TGME49_227948	6	7	3	5	0	0	0	0	0.023607	0	0	0	0	0	0	0	0	1.45979e-05
D-3-phosphoglycerate dehydrogenase	TGME49_239820	3	6	7	5	0	0	0	0	0.023607	0	0	0	0	0	0	0	0	1.45979e-05
alveolin domain containing intermediate filament IMC10	TGME49_230210	3	6	7	5	0	0	0	0	0.023607	0	3	3	2	4	2	2	3	0.306372
ATPase synthase subunit alpha putative	TGME49_204400	3	7	6	5	0	0	0	0	0.023607	0	4	5	3	3	0	0	1	0.171936
ribosomal protein RPL31	TGME49_266070	3	6	7	5	0	0	0	0	0.023607	0	2	4	2	0	3	2	2	0.415271
fructose-bisphospatase II	TGME49_247510	5	5	6	5	0	0	0	0	0.00194177	2	0	2	1	4	0	0	1	0.499998
vacuolar ATP synthase subunit b putative	TGME49_219800	3	7	6	5	0	0	0	0	0.023607	0	0	2	1	2	0	0	1	0.499996
heat shock protein	TGME49_324600	5	6	5	5	0	0	0	0	0.00194176	0	5	5	3	4	0	0	1	0.202082
hypothetical protein	TGME49_211030	5	6	5	5	0	0	0	0	0.00194176	0	2	5	2	6	0	2	3	0.445663
RNA recognition motif-containing protein	TGVEG_211420	4	7	5	5	3	0	0	1	0.0160451	3	3	4	3	2	0	2	1	0.0382256
